# PI3K signaling promotes inflammatory tumor-macrophage crosstalk associated with mesenchymal glioblastoma

**DOI:** 10.64898/2026.07.27.738732

**Authors:** Rebeca Burgos-Panadero, María Rosado-Sanz, Victor Montosa-i-Micó, Zoey J Tolboom, Nuria Martínez-Alarcón, Macarena Ferrero, Eloi Casals, Anna Esteve-Codina, Juan M Garcia-Gomez, Michaël H Meel, Jaime Font de Mora

## Abstract

**Background:** Glioblastoma (GBM) is a highly heterogeneous and vascularized malignancy in which the mesenchymal (MES) subtype is associated with poor prognosis, extensive macrophage infiltration and resistance to therapy. However, the signaling mechanisms integrating vascular remodeling with inflammatory tumor-macrophage crosstalk remain incompletely understood.

**Methods:** We integrated magnetic resonance imaging-derived vascular phenotyping with transcriptomic analyses of human glioblastoma cohorts to identify molecular pathways associated with highly vascular tumors. Functional studies using glioblastoma cell lines, THP-1-derived macrophages and co-culture systems were performed to investigate the role of PI3K signaling in tumor-macrophage communication. Finally, an independent single-cell transcriptomic cohort of primary human glioblastoma was interrogated to determine whether the identified inflammatory programs were conserved in malignant cells from patient tumors.

**Results:** Integrated imaging-transcriptomic analyses identified highly vascular glioblastomas as tumors enriched for the MES subtype, increased macrophage infiltration and activation of PI3K-associated signaling. Pharmacological inhibition of PI3K reduced the expression of macrophage-recruiting cytokines and impaired the ability of glioblastoma cells to educate macrophages toward an immunosuppressive phenotype. Reciprocally, tumor-educated macrophages enhanced inflammatory signaling, immune checkpoint expression and migratory capacity in glioblastoma cells, whereas IL-6 blockade attenuated these effects, identifying IL-6 as a key mediator of this bidirectional communication. To determine whether these inflammatory programs were conserved in human disease, we analyzed an independent single-cell transcriptomic dataset of primary glioblastomas. MES-like malignant cells exhibited the strongest inflammatory transcriptional programs among the four malignant transcriptional states, including higher NF-κB activation program scores and tumor-macrophage communication signature scores. At the tumor level, MES-like enrichment was positively associated with higher inflammatory program activity, supporting the clinical relevance of the proposed signaling axis.

**Conclusions:** Together, our findings identify PI3K signaling as a central regulator integrating vascular remodeling with inflammatory tumor-macrophage communication in mesenchymal glioblastoma. These results provide a mechanistic framework linking PI3K signaling, macrophage education and the MES phenotype, and provide a rationale for therapeutic strategies aimed at disrupting inflammatory signaling within the glioblastoma microenvironment.
