## Supplementary Table 1 for "PI3K signaling promotes inflammatory tumor-macrophage crosstalk associated with mesenchymal glioblastoma"

### Sheet: Sheet1
	Sample	Cells loaded	Malignant cells	Removed cells	% retained
1	MGH105	634	404	230	63.7
2	MGH66	436	436	0	100
3	MGH125	399	335	64	84
4	MGH124	370	331	39	89.5
5	MGH110	359	303	56	84.4
6	MGH104	355	355	0	100
7	BT771	339	327	12	96.5
8	BT1160	335	335	0	100
9	BT749	317	315	2	99.4
10	MGH102	312	204	108	65.4
11	BT920	301	287	14	95.3
12	MGH121	297	292	5	98.3
13	MGH143	274	273	1	99.6
14	MGH122	273	170	103	62.3
15	MGH113	260	216	44	83.1
16	MGH85	245	244	1	99.6
17	MGH136	231	220	11	95.2
18	MGH152	229	228	1	99.6
19	BT830	220	220	0	100
20	BT1187	219	18	201	8.2
21	BT786	212	209	3	98.6
22	MGH100	209	209	0	100
23	MGH101	200	158	42	79
24	MGH106	200	146	54	73
25	MGH129	192	190	2	99
26	MGH128	184	157	27	85.3
27	MGH115	165	158	7	95.8
28	MGH151	163	120	43	73.6
