## Supplementary Table 2 for "PI3K signaling promotes inflammatory tumor-macrophage crosstalk associated with mesenchymal glioblastoma"

### Sheet: Sheet1
patient	n_malignant	pct_MES	pct_AC	pct_OPC	pct_NPC	mean_NFKB	mean_COMM
BT1160	335	0.6	0.3	33.1	66	-0.209	-0.123
BT1187	18	83.3	11.1	0	5.6	0.451	0.104
BT749	315	0.3	0	81.9	17.8	-0.161	-0.128
BT771	327	52.9	18.7	11.9	16.5	0.093	0.232
BT786	209	0.5	1	93.3	5.3	-0.141	-0.148
BT830	220	40	60	0	0	-0.056	0.402
BT920	287	39.4	36.9	3.5	20.2	-0.07	0.326
MGH100	209	21.1	36.4	26.8	15.8	-0.073	0.005
MGH101	158	18.4	81	0.6	0	0.042	0.06
MGH102	204	2.5	4.4	21.6	71.6	-0.135	-0.088
MGH104	355	15.5	83.9	0.3	0.3	-0.025	0.017
MGH105	404	39.9	51.7	6.2	2.2	0.378	0.18
MGH106	146	42.5	50.7	0.7	6.2	0.107	0.049
MGH110	303	4.3	3.6	60.4	31.7	-0.179	-0.084
MGH113	216	11.1	59.3	19.4	10.2	-0.131	-0.066
MGH115	158	41.1	55.7	2.5	0.6	0.266	-0.001
MGH121	292	13.4	65.1	12	9.6	-0.021	-0.045
MGH122	170	10	1.2	35.9	52.9	-0.109	-0.094
MGH124	331	7.3	5.7	27.5	59.5	-0.195	-0.08
MGH125	335	1.2	5.7	21.2	71.9	-0.162	-0.146
MGH128	157	27.4	14.6	1.9	56.1	-0.009	-0.041
MGH129	190	8.9	72.6	2.6	15.8	0.088	-0.005
MGH136	220	1.8	7.7	57.3	33.2	-0.21	-0.114
MGH143	273	4	85	1.1	9.9	-0.103	-0.071
MGH151	120	0	57.5	20	22.5	-0.095	-0.09
MGH152	228	21.5	36.4	9.6	32.5	-0.007	-0.099
MGH66	436	8.9	80.7	3.7	6.7	0.045	0.073
MGH85	244	0.4	0.8	87.7	11.1	-0.233	-0.1
