## Supplementary Table 3 for "PI3K signaling promotes inflammatory tumor-macrophage crosstalk associated with mesenchymal glioblastoma"

### Sheet: Sheet1
Category	Markers (Genes)	Functional description
M1	CCL2, CCL3, CCL4, CCL5, CCR7, CD80, CD86, CXCL10, CXCL9, HLA-DR, IFNGR1, IL12A, IL12B, IL1B, IL6, IRF1, IRF5, NFKB1, NOS2, STAT1, STAT3, TNF, TLR4, TLR2, TNFSF10	Classically activated macrophages; pro-inflammatory, microbicidal, promote Th1 responses, anti-tumoral in early stages, secrete inflammatory cytokines and ROS/NO.
M2a	ARG1, CCL17, CCL22, CD206, CD209, CHI3L3, FIZZ1, IL10, MRC1, SOCS3, IL1R	Allergic/inflammatory resolution phenotype; induced by IL-4/IL-13; promote tissue repair and Th2 responses; contribute to immune regulation.
M2b	CCL1, CD86, IL10, IL1RA, S100A8, S100A9, SPHK1, TLR2, TLR4, TNFSF14	Immunoregulatory macrophages; mixed pro- and anti-inflammatory profile; high IL-10; implicated in chronic inflammation and immune suppression.
M2c	IL10, TGFBR2, MERTK, CD163, CD204, CD206, TGFB1, CXCR4, CD36, VEGFA, TLR1, TLR8	Deactivation phenotype; induced by IL-10 and corticosteroids; anti-inflammatory, strong immunosuppression, ECM remodeling and efferocytosis.
M2d	CD206, CD163, CD73, CD14, VEGFR, CD39, CD86, IL10, IL12, TGF1B, VEGFA	Tumor-associated, pro-angiogenic phenotype; induced in TME; promote vascularization, immunosuppression and tumor growth.
TAM	ARG1, ARG2, CCL18, CCL2, CCL22, CCL5, CCR2, CD163, MSR1, MRC1, CD68, CSF1, CSF1R, IL10, IL13, IL1RA, IL4, MMP9, MRC1, S100A8, SIGLEC1, SOCS3, TGFBR2, TGFβ1, VEGFA	Macrophages in the tumor microenvironment displaying strong immunosuppressive activity, supporting Treg induction, immune evasion, and metastatic competence.
Pro-inflamatory	CCL18, CCL22, CD74, CD86, CXCL10, HLA-DRA, IL10, IL1B, IL6, MRC1, NOS2, TGFBR2, TNF	Mixed inflammatory signature; produce inflammatory cytokines but often coexist with immunosuppressive signals within TME.
Pro-angionetic	ANGPT1, ANGPT2, ANGPTL4, CCL8, CD105, CD146, CD31, CD34, CXCL8, FGF2, HIF1A, KITLG, MMP2, MMP9, PDGFA, PDGFB, SIGLEC1, SPP1, TGFBR2, TGFβ1, VEGFA, VEGFB, VEGFC	Promote angiogenesis, vascular remodeling, endothelial recruitment, and cancer cell intravasation/extravasation.
